# Synergistic interactions of mobile genetic elements shape the stepwise evolution of multidrug-resistant plasmids

**DOI:** 10.1101/2025.11.28.691237

**Authors:** Yuqing Mao, Guorui Zhang, Zhiqian Han, Joanna L. Shisler, Rachel J. Whitaker, Thanh H. Nguyen

**Affiliations:** The Grainger College of Engineering, Department of Civil and Environmental Engineering, University of Illinois Urbana-Champaign, IL, USA; Carl R. Woese Institute for Genomic Biology, University of Illinois Urbana-Champaign, IL, USA; Department of Microbiology, University of Illinois Urbana-Champaign, IL, USA; Carle Illinois College of Medicine, University of Illinois Urbana-Champaign, IL, USA

**Keywords:** Integron, IS26, ISCR, antimicrobial resistance, plasmid, mobile genetic element, multidrug resistance

## Abstract

Rising multidrug-resistant (MDR) bacteria threatens global public health. While antibiotic selection preserves MDR plasmids, how mobile genetic elements (MGEs) drive the antibiotic resistance gene (ARG) accumulation to form complex plasmid architectures remain elusive. Here, we demonstrate that MDR plasmid evolution follows a hierarchical scheme, where progressive combinations of integrons, IS26, and ISCR elements drive stepwise increases in ARG load. The combination of all these three MGEs were significantly linked to the highest ARG load on plasmids. In the presence of integrons or ISCR elements, ARG numbers in plasmids are strongly and positively correlated with IS26 copy numbers. Such correlations were further validated by *Escherichia coli* plasmids collected from human and pig wastewater. We propose an integron-IS26-ISCR (3I) framework with four MDR plasmid evolutionary stages of increasing ARG accumulation potential. The “3I” framework refines predictions of MDR plasmid emergence and spread, providing universal genetic markers for cost-effective surveillance.
