## Supplementary for "Synergistic interactions of mobile genetic elements shape the stepwise evolution of multidrug-resistant plasmids": Supplementary_Data_1_OLS_RLM_outputs.csv

OLS Regression Results
==============================================================================
Dep. Variable: ARGs R-squared: 0.598
Model: OLS Adj. R-squared: 0.597
Method: Least Squares F-statistic: 545.4
Date: Thu, 29 Jan 2026 Prob (F-statistic): 6.17e-217
Time: 17:06:28 Log-Likelihood: -2827.4
No. Observations: 1102 AIC: 5663.
Df Residuals: 1098 BIC: 5683.
Df Model: 3
Covariance Type: nonrobust
=========================================================================================
coef std err t P>|t| [0.025 0.975]
-----------------------------------------------------------------------------------------
Intercept 2.3745 0.137 17.365 0.000 2.106 2.643
C(Integron)[T.P] 3.2458 0.288 11.273 0.000 2.681 3.811
IS26 0.4219 0.058 7.291 0.000 0.308 0.535
IS26:C(Integron)[T.P] 0.5362 0.075 7.105 0.000 0.388 0.684
==============================================================================
Omnibus: 260.549 Durbin-Watson: 0.536
Prob(Omnibus): 0.000 Jarque-Bera (JB): 725.807
Skew: 1.201 Prob(JB): 2.47e-158
Kurtosis: 6.168 Cond. No. 15.3
==============================================================================
Notes:
[1] Standard Errors assume that the covariance matrix of the errors is correctly specified.
Robust linear Model Regression Results
==============================================================================
Dep. Variable: ARGs No. Observations: 1102
Model: RLM Df Residuals: 1098
Method: IRLS Df Model: 3
Norm: HuberT
Scale Est.: mad
Cov Type: H1
Date: Thu, 29 Jan 2026
Time: 17:06:28
No. Iterations: 24
=========================================================================================
coef std err z P>|z| [0.025 0.975]
-----------------------------------------------------------------------------------------
Intercept 1.9244 0.093 20.690 0.000 1.742 2.107
C(Integron)[T.P] 3.2359 0.196 16.522 0.000 2.852 3.620
IS26 0.4153 0.039 10.550 0.000 0.338 0.492
IS26:C(Integron)[T.P] 0.5763 0.051 11.225 0.000 0.476 0.677
=========================================================================================
If the model instance has been used for another fit with different fit parameters, then the fit options might not be the correct ones anymore .
Robust linear Model Regression Results
==============================================================================
Dep. Variable: ARGs No. Observations: 434
Model: RLM Df Residuals: 428
Method: IRLS Df Model: 5
Norm: HuberT
Scale Est.: mad
Cov Type: H1
Date: Sat, 31 Jan 2026
Time: 20:13:29
No. Iterations: 15
=========================================================================================
coef std err z P>|z| [0.025 0.975]
-----------------------------------------------------------------------------------------
Intercept 4.8833 0.346 14.128 0.000 4.206 5.561
C(ISCR)[T.ISCR1] 4.3933 0.739 5.944 0.000 2.945 5.842
C(ISCR)[T.ISCR2] 0.8783 0.788 1.114 0.265 -0.667 2.423
IS26 0.6927 0.078 8.912 0.000 0.540 0.845
IS26:C(ISCR)[T.ISCR1] 0.1651 0.148 1.118 0.264 -0.124 0.455
IS26:C(ISCR)[T.ISCR2] 0.3395 0.127 2.677 0.007 0.091 0.588
=========================================================================================
If the model instance has been used for another fit with different fit parameters, then the fit options might not be the correct ones anymore .
