## Supplementary for "Synergistic interactions of mobile genetic elements shape the stepwise evolution of multidrug-resistant plasmids": Supplementary_Table_2_Ecoli_plasmid_summary.xlsx

### Sheet: Sheet1
Supplementary Table 2. Information of the 32 wastewater-derived Escherichia coli plasmids collected in this study
Plasmid	ARG	IS26	Integron	Inc group
BP_11_4_2021_5_cluster_006	13	7	P	IncR,IncX1
BS_5_26_2021_1_cluster_002	11	6	P	IncFIA,IncFIA,IncFIB,IncFIC,rep_cluster_2131
BS_5_26_2021_6_cluster_003	11	6	P	IncFIA,IncFIA,IncFIB,IncFIC,rep_cluster_2131
BM_11_18_2021_5_cluster_002	9	4	P	IncHI1B,IncQ1
BP_8_26_2021_7_cluster_004	9	2	P	IncFIB,IncFIC,rep_cluster_2244
BP_5_26_2021_5_cluster_002	9	4	P	IncHI1B
BM_8_26_2021_1_cluster_002	9	4	P	IncHI1B,IncQ1
CL_1_cluster_003	7	2	P	IncFIA,IncFIB,IncFIC,IncFII,rep_cluster_2131
BP_11_4_2021_1_cluster_004	6	3	P	IncFIA,IncFIC
AU_11_2_2021_3_cluster_008	3	1	P	IncK2/Z
BS_11_18_2021_3_cluster_002	2	4	N	IncFIA,IncFIB
AU_8_24_2021_4_cluster_002	2	0	N	IncFIA,IncFIB,IncFIC,rep_cluster_2131
BS_11_18_2021_5_cluster_002	2	4	N	IncFIA,IncFIB
BS_8_26_2021_4_cluster_002	1	0	N	IncFIA,IncFIB,IncFIC,rep_cluster_2244
BM_11_4_2021_5_cluster_005	1	0	N	IncI-gamma/K1
BP_8_26_2021_2_cluster_002	1	1	P	IncFIA,IncFIB,IncFIC
BM_9_2_2021_4_cluster_008	1	1	N	IncFIA,IncFII
AU_8_24_2021_4_cluster_004	1	0	N	IncFIA,IncFIC
BS_8_26_2021_4_cluster_005	1	2	N	IncX1
AC_3_29_2021_1_cluster_006	1	0	N	IncFIB,IncFIC,IncFII
BP_11_4_2021_1_cluster_003	1	0	N	IncI2
BP_8_26_2021_2_cluster_003	1	0	N	IncI-gamma/K1
AC_3_29_2021_5_cluster_002	1	0	N	IncFIB,IncI-gamma/K1
AC_3_29_2021_6_cluster_005	1	0	N	IncFIB,IncFIC,IncFII
AC_3_29_2021_7_cluster_009	1	0	N	IncFIB,IncFIC,IncFII
AU_8_31_2021_1_cluster_002	1	0	N	IncI-gamma/K1
BS_5_26_2021_4_cluster_006	1	0	N	IncFIA,IncFIB,IncFII,IncFII,rep_cluster_2131
AU_8_31_2021_2_cluster_003	1	0	N	IncI-gamma/K1
BS_5_26_2021_7_cluster_005	1	0	N	IncHI1B
BP_11_4_2021_6_cluster_005	1	0	N	IncI2
AU_11_2_2021_3_cluster_010	1	0	N	IncFIA,IncFIC
BP_5_26_2021_4_cluster_002	1	2	N	IncFIA,IncR,rep_cluster_2232
